# Matrix stiffness-induced IKBKE and MAPK8 signaling drives a phenotypic switch from DCIS to invasive breast cancer

**DOI:** 10.1101/2025.04.16.649065

**Authors:** Feifei Yan, Sara Göransson, Helene Olofsson, Christos Vogiatzakis, Anagha Acharekar, Staffan Strömblad

**Affiliations:** Department of Medicine Huddinge, Karolinska Institutet, SE-141 83 Huddinge, Sweden; Clinical Trials Office, Centrum för Kliniska Cancerstudier, Tema Cancer, Karolinska Universitetssjukhuset, SE-171 76 Stockholm, Sweden

## Abstract

Ductal carcinoma in situ (DCIS) is not life threatening unless it transitions into invasive breast cancer (IBC). However, although breast cancer cell exposure to matrix stiffening in vitro phenotypically mimics the DCIS to IBC switch, the molecular changes driving this switch remains unclear. Here, breast cancer cell kinome activity profiling suggested matrix stiffness-upregulation of 53 kinases, among which 16 kinases were also regulated by integrin β1. Functional validation identified matrix stiffness-activation of inhibitor of nuclear factor kappa-B kinase subunit epsilon (IKBKE) and mitogen-activated protein kinase 8 (MAPK8) signaling as critical for the stiffness-driven IBC phenotype, including for cell proliferation. The IKBKE-inhibitor Amlexanox, clinically utilized for aphthous ulcers, as well as the MAPK8 inhibitor JNK-IN-8, reinstalled the DCIS-like phenotype of breast cancer cells on high matrix stiffness. This suggests that IKBKE and/or MAPK8 inhibitors could enhance the arsenal of treatments to prevent or treat breast cancer.
