## Supplementary data 2 for "Matrix stiffness-induced IKBKE and MAPK8 signaling drives a phenotypic switch from DCIS to invasive breast cancer"

### Sheet: Stiffness STK
ID	UniprotAccession	Sequence	Log2 FC	p-value
ADDB_706_718	P35612	KKKFRTPSFLKKS	0.554557	1.14724e-05
TAU_524_536	P10636	GSRSRTPSLPTPP	0.971177	9.59726e-05
ESR1_160_172	P03372	GGRERLASTNDKG	0.710091	0.000152818
KCNA3_461_473	P22001	EELRKARSNSTLS	0.766275	0.000248347
ADDB_696_708	P35612	GSPSKSPSKKKKK	1.08987	0.0002867
P53_308_323	P04637	LPNNTSSSPQPKKKPL	1.54611	0.000327391
KCNA2_442_454	P16389	PDLKKSRSASTIS	0.847889	0.000329006
KAPCG_192_206	P22612	VKGRTWTLCGTPEYL	0.250466	0.000378788
GYS2_1_13	P54840	MLRGRSLSVTSLG	0.265263	0.000427344
NR4A1_344_356	P22736	GRRGRLPSKPKQP	0.571997	0.000633798
GPSM2_394_406	P81274	PKLGRRHSMENME	0.757732	0.000713154
GPR6_349_361	P46095	QSKVPFRSRSPSE	0.55737	0.000757387
GSUB_61_73	O96001	KKPRRKDTPALHI	0.7445	0.00105713
MARCS_152_164	P29966	KKKKKRFSFKKSF	0.580254	0.00151118
CD27_212_224	P26842	HQRRKYRSNKGES	0.577708	0.00158648
RAB1A_187_199	P62820	KSNVKIQSTPVKQ	1.59295	0.00177507
H32_3_18	Q71DI3	RTKQTARKSTGGKAPR	0.465187	0.00200039
RS6_228_240	P62753	IAKRRRLSSLRAS	0.922903	0.00214967
CSF1R_701_713	P07333	NIHLEKKYVRRDS	0.601995	0.00282668
MPIP1_172_184	P30304	FTQRQNSAPARML	0.671486	0.00290826
RYR1_4317_4329	P21817	VRRLRRLTAREAA	0.952919	0.00294283
ACM1_444_456	P11229	KIPKRPGSVHRTP	0.518025	0.0029435
FIBA_569_581	P02671	EFPSRGKSSSYSK	0.689347	0.00378279
SCN7A_898_910	Q01118	KNGCRRGSSLGQI	0.758851	0.00396606
NCF1_296_308	P14598	RGAPPRRSSIRNA	0.793417	0.0045622
NMDZ1_890_902	Q05586	SFKRRRSSKDTST	0.606421	0.00497472
H2B1B_ 27_40	P33778	GKKRKRSRKESYSI	0.460049	0.00589975
DCX_49_61	O43602	HFDERDKTSRNMR	0.752745	0.00621482
MPIP3_208_220	P30307	RSGLYRSPSMPEN	1.12674	0.00633493
IF4E_203_215	P06730	TATKSGSTTKNRF	0.985534	0.00642311
MBP_222_234	P02686	HFFKNIVTPRTPP	0.585788	0.00719543
RB_350_362	P06400	SFETQRTPRKSNL	0.727287	0.00749063
PTN12_32_44	Q05209	FMRLRRLSTKYRT	1.01802	0.00953459
ANDR_785_797	P10275	VRMRHLSQEFGWL	0.398423	0.0102437
VTNC_390_402	P04004	NQNSRRPSRATWL	0.902498	0.0107215
ART_025_CXGLRRWSLGGLRRWSL	Na	GLRRWSLGGLRRWSL	0.912529	0.0108066
GBRB2_427_439	P47870	SRLRRRASQLKIT	1.14489	0.0109913
ERBB2_679_691	P04626	QQKIRKYTMRRLL	0.418865	0.0115954
KCNA6_504_516	P17658	ANRERRPSYLPTP	0.927583	0.0127871
TOP2A_1463_1475	P11388	RRKRKPSTSDDSD	0.690717	0.0129402
CREB1_126_138	P16220	EILSRRPSYRKIL	1.12322	0.0131438
MYPC3_268_280	Q14896	LSAFRRTSLAGGG	1.03023	0.0132193
RAF1_253_265	P04049	QRQRSTSTPNVHM	0.9342	0.0135381
BAD_69_81	Q92934	IRSRHSSYPAGTE	0.467615	0.014112
KCNB1_489_501	Q14721	KWTKRTLSETSSS	0.889518	0.0141478
REL_260_272	Q04864	KMQLRRPSDQEVS	0.730437	0.0143593
TY3H_65_77	P07101	FIGRRQSLIEDAR	1.21998	0.0151873
ERF_519_531	P50548	GEAGGPLTPRRVS	1.21213	0.0169629
CFTR_730_742	P13569	EPLERRLSLVPDS	1.23906	0.0172243
PTK6_436_448	Q13882	ALRERLSSFTSYE	0.927324	0.0194728
RB_242_254	P06400	AVIPINGSPRTPR	0.573262	0.0197858
F263_454_466	Q16875	NPLMRRNSVTPLA	1.08305	0.0198619
EPB42_241_253	P16452	LLNKRRGSVPILR	0.835339	0.0203367
GRIK2_708_720	Q13002	FMSSRRQSVLVKS	0.874728	0.022521
CFTR_761_773	P13569	LQARRRQSVLNLM	0.810616	0.0229521
E1A_ADE05_212_224	P03255	AILRRPTSPVSRE	0.46372	0.0229885
RAP1B_172_184	P61224	PGKARKKSSCQLL	0.484844	0.0242183
ADRB2_338_350	P07550	ELLCLRRSSLKAY	1.03983	0.0251412
NCF1_321_333	P14598	QDAYRRNSVRFLQ	0.897394	0.0255876
KPB1_1011_1023	P46020	QVEFRRLSISAES	1.20647	0.0262798
KIF2C_105_118_S106G	Q99661	EGLRSRSTRMSTVS	0.459321	0.0266686
VASP_150_162	P50552	EHIERRVSNAGGP	1.66167	0.0283924
STMN2_90_102	Q93045	AAGERRKSQEAQV	-0.87936	0.0285466
KAP3_107_119	P31323	NRFTRRASVCAEA	0.799887	0.0331412
NFKB1_330_342	P19838	FVQLRRKSDLETS	1.08315	0.0334401
RBL2_655_667	Q08999	GLGRSITSPTTLY	0.866466	0.0418705
MARCS_160_172	P29966	FKKSFKLSGFSFK	0.359375	0.0472642
PLEK_106_118	P08567	GQKFARKSTRRSI	0.176534	0.0532192
YAP1_121_133	P46937	QHVRAHSSPASLQ	1.14199	0.0533962
CENPA_1_14	P49450	MGPRRRSRKPEAPR	0.13624	0.0647324
CDN1A_139_151	P38936	GRKRRQTSMTDFY	-0.113327	0.07263
KPCB_19_31_A25S	P05771	RFARKGSLRQKNV	0.358488	0.0755795
CAC1C_1974_1986	Q13936	ASLGRRASFHLEC	0.923723	0.0850471
PLM_76_88	O00168	EEGTFRSSIRRLS	0.910238	0.086394
ACM1_421_433	P11229	CNKAFRDTFRLLL	-0.293602	0.0891641
ANXA1_209_221	P04083	AGERRKGTDVNVF	0.824418	0.0986428
RB_803_815	P06400	NIYISPLKSPYKI	0.311783	0.114899
NEK3_158_170	P51956	FACTYVGTPYYVP	0.239742	0.115359
KAP2_92_104	P13861	SRFNRRVSVCAET	0.545463	0.133405
ACM4_456_468	P08173	CNATFKKTFRHLL	0.232913	0.155652
RADI_559_569	P35241	RDKYKTLRQIR	0.187031	0.172772
KS6A1_374_386	Q15418	QLFRGFSFVATGL	-0.236082	0.173238
K6PL_766_778	P17858	LEHVTRRTLSMDK	0.466981	0.183504
ACM5_498_510	P08912	CNRTFRKTFKMLL	0.140515	0.192415
BCKD_45_57	O14874	ERSKTVTSFYNQS	0.345518	0.215713
PPR1A_28_40	Q13522	QIRRRRPTPATLV	0.0690923	0.278155
CGHB_109_121	P01233	QCALCRRSTTDCG	0.0876088	0.28511
NEK2_172_184	P51955	FAKTFVGTPYYMS	0.139019	0.296543
MP2K1_287_299	Q02750	PPRPRTPGRPLSS	0.178562	0.299059
STK6_283_295	O14965	SSRRTTLCGTLDY	-0.227587	0.31063
FOXO3_25_37	O43524	QSRPRSCTWPLQR	-0.12634	0.391406
LIPS_944_956	Q05469	GFHPRRSSQGATQ	0.117372	0.425823
VASP_271_283	P50552	LARRRKATQVGEK	0.0469518	0.464362
KPCB_626_639	P05771-2	AENFDRFFTRHPPV	-0.389297	0.522151
FRAP_2443_2455	P42345	RTRTDSYSAGQSV	-0.0414228	0.528124
CDC2_154_169	P06493	GIPIRVYTHEVVTLWY	-0.121516	0.528154
CDK7_163_175	P50613	GSPNRAYTHQVVT	0.0738463	0.595899
PP2AB_297_309	P62714	EPHVTRRTPDYFL	0.115875	0.619069
BAD_112_124	Q92934	RELRRMSDEFVDS	0.0500478	0.652819
BAD_93_105	Q92934	FRGRSRSAPPNLW	0.0295471	0.659468
ACM5_494_506	P08912	CYALCNRTFRKTF	0.0461454	0.662501
CA2D1_494_506	P54289	LEDIKRLTPRFTL	-0.0374435	0.702943
PYGL_8_20	P06737	QEKRRQISIRGIV	-0.187848	0.776834
PRKDC_2618_2630	P78527	TRTQEGSLSARWP	0.0417484	0.81433
NOS3_1171_1183	P29474	SRIRTQSFSLQER	0.023489	0.830331
KCC2G_278_289	Q13555	VASMMHRQETVE	0.0471327	0.831293
P53_12_24	P04637	PPLSQETFSDLWK	0.0193547	0.915148
DESP_2842_2854	P15924	RSGSRRGSFDATG	-0.00217215	0.987035
