## Supplementary data 3 for "Matrix stiffness-induced IKBKE and MAPK8 signaling drives a phenotypic switch from DCIS to invasive breast cancer"

### Sheet: AIIB2 PTK
ID	UniprotAccession	Sequence	Log2 FC	p-value
BTLA_252_262	Q7Z6A9	KPGIVYASLNH	1.02587	0.00299485
PTN11_580_590	Q06124	SARVYENVGLM	-0.441387	0.00563657
MET_1228_1240	P08581	DMYDKEYYSVHNK	-0.624828	0.0216749
41_654_666	P11171	LDGENIYIRHSNL	0.483232	0.0304517
NTRK2_696_708	Q16620	GMSRDVYSTDYYR	-0.239576	0.0642499
MBP_198_210	P02686	ARTAHYGSLPQKS	-1.33963	0.0689639
CALM_95_107	P0DP23	KDGNGYISAAELR	1.25082	0.0752508
K2C6B_53_65	P04259	GAGFGSRSLYGLG	-0.195341	0.0855189
RASA1_453_465	P20936	TVDGKEIYNTIRR	0.366828	0.0885487
FRK_380_392	P42685	KVDNEDIYESRHE	0.25375	0.0964785
TYRO3_679_691	Q06418	KIYSGDYYRQGCA	0.0967695	0.100534
ARAF_297_307	P10398	RDSGYYWEVPP	-0.37383	0.101899
JAK3_974_986	P52333	LPLDKDYYVVREP	-0.222664	0.157115
PGFRB_1002_1014	P09619	LDTSSVLYTAVQP	0.930032	0.177839
IRS2_626_638	Q9Y4H2	HPYPEDYGDIEIG	0.156821	0.182912
DYR1A_312_324	Q13627	CQLGQRIYQYIQS	-0.449578	0.191635
PGFRB_709_721	P09619	RPPSAELYSNALP	-0.392757	0.21494
PAXI_111_123	P49023	VGEEEHVYSFPNK	0.107565	0.217199
ZAP70_485_497	P43403	ALGADDSYYTARS	0.535103	0.230425
MK03_199_208	P27361	GFLTEYVATR	0.966261	0.247496
PLCG2_1191_1203_C1200S	P16885	ESEEELYSSSRQL	0.0943108	0.290314
ZBT16_621_633	Q05516	LRTHNGASPYQCT	0.811963	0.293543
AKT1_320_332	P31749	VLEDNDYGRAVDW	-0.274917	0.298836
EFS_246_258	O43281	GGTDEGIYDVPLL	0.102673	0.310812
CDK2_8_20	P24941	EKIGEGTYGVVYK	0.0980118	0.328667
CDK1_9_21	P06493	KIGEGTYGVVYKG	0.166465	0.335096
MET_1227_1239	P08581	RDMYDKEYYSVHN	0.107451	0.336247
PTN11_57_67	Q06124	QNTGDYYDLYG	-0.137568	0.339822
EPHA2_765_777	P29317	EDDPEATYTTSGG	0.527165	0.342942
PECA1_706_718	P16284	KKDTETVYSEVRK	0.186216	0.34872
EPHA4_589_601	P54764	LNQGVRTYVDPFT	-0.514782	0.360625
KIT_930_942_C942S	P10721	ESTNHIYSNLANS	0.140003	0.367557
RB_804_816	P06400	IYISPLKSPYKIS	0.195923	0.409246
PP2AB_297_309	P62714	EPHVTRRTPDYFL	0.947518	0.415835
ZAP70_313_325	P43403	SVYESPYSDPEEL	-0.0820211	0.425894
FAK2_572_584	Q14289	RYIEDEDYYKASV	-0.0815139	0.428275
GSK3B_210_222_C218S	P49841	GEPNVSYISSRYY	-0.119489	0.441299
PAXI_24_36	P49023	FLSEETPYSYPTG	0.208707	0.452371
VGFR2_989_1001	P35968	EEAPEDLYKDFLT	0.709477	0.464856
PTN11_539_551	Q06124	SKRKGHEYTNIKY	0.155692	0.471766
PTN6_531_541	P29350	GQESEYGNITY	0.0802148	0.473922
AKT1_309_321_C310S	P31749	FSGTPEYLAPEVL	0.0866389	0.486148
EPHB4_583_595	P54760	IGHGTKVYIDPFT	-0.403713	0.499998
VGFR2_944_956	P35968	RFRQGKDYVGAIP	0.203658	0.503185
MK10_216_228	P53779	TSFMMTPYVVTRY	-0.0658201	0.513284
RET_1022_1034	P07949	TPSDSLIYDDGLS	0.166479	0.52536
FAK1_569_581	Q05397	RYMEDSTYYKASK	0.193253	0.539729
CD3E_182_194	P07766	PVPNPDYEPIRKG	0.143947	0.545619
HAVR2_257_267	Q8TDQ0	GIRSEENIYTI	0.0735302	0.580279
VGFR3_1061_1073	P35916	DIYKDPDYVRKGS	-0.289389	0.587754
MK08_181_191	P45983	MMTPYVVTRYY	-0.097161	0.591946
PGFRB_572_584	P09619	VSSDGHEYIYVDP	-0.144441	0.598346
PGFRB_768_780	P09619	SSNYMAPYDNYVP	-0.323322	0.603143
RAF1_332_344	P04049	PRGQRDSSYYWEI	0.0885048	0.635004
CD3Z_135_147	P20963	KGHDGLYQGLSTA	0.299037	0.654683
FES_706_718	P07332	REEADGVYAASGG	0.0789251	0.657894
MK12_180_189_M182B	P53778	SEBTGYVVTR	-0.139224	0.659491
FER_707_719	P16591	RQEDGGVYSSSGL	0.11213	0.668025
P85A_600_612	P27986	NENTEDQYSLVED	0.0758373	0.710645
PTN6_558_570	P29350	KHKEDVYENLHTK	-0.0523043	0.723405
MPZL1_236_246	O95297	QGPVIYAQLDH	-0.0999814	0.729825
PDPK1_2_14	O15530	ARTTSQLYDAVPI	-0.0803057	0.739811
CD3Z_77_89	P20963	LGRREEYDVLDKR	0.116188	0.787667
EPOR_419_431	P19235	ASAASFEYTILDP	-0.0487715	0.82704
PLCG1_764_776	P19174	IGTAEPDYGALYE	-0.013962	0.832852
TEC_512_524	P42680	RYFLDDQYTSSSG	-0.0269264	0.839966
ART_004_EAIYAAPFAKKKXC	Na	EAIYAAPFAKKK	-0.0471706	0.840897
VINC_815_827	P18206	KSFLDSGYRILGA	-0.0856632	0.841989
DCX_67_79	O43602	GIVYAVSSDRFRS	0.0503817	0.846234
PRRX2_202_214	Q99811	WTASSPYSTVPPY	-0.0270365	0.880914
GAB1_622_632	Q13480	DKQVEYLDLDL	-0.126043	0.893808
PECA1_708_718	P16284	DTETVYSEVRK	-0.015475	0.926465
CD28_203_215	P10747	RKHYQPYAPPRDF	0.00417407	0.937297
TYK2_1048_1060	P29597	VPEGHEYYRVRED	-0.0327411	0.944324
MAPK3_198_210_C203S	Q16644	ALQTPSYTPYYVA	-0.0553293	0.952751
CD3E_193_205	P07766	KGQRDLYSGLNQR	0.0122548	0.95913
ENOG_37_49	P09104	SGASTGIYEALEL	0.00153542	0.985309
CD79A_181_193	P11912	EYEDENLYEGLNL	-0.0015866	0.988963
EPOR_361_373	P19235	SEHAQDTYLVLDK	0.000562112	0.998313

### Sheet: AIIB2 STK
ID	UniprotAccession	Sequence	Log2 FC	p-value
YAP1_121_133	P46937	QHVRAHSSPASLQ	-0.563497	0.000343494
STMN2_90_102	Q93045	AAGERRKSQEAQV	0.666997	0.00157595
TAU_524_536	P10636	GSRSRTPSLPTPP	-0.195807	0.00329697
ADDB_696_708	P35612	GSPSKSPSKKKKK	-0.256927	0.0101625
GPR6_349_361	P46095	QSKVPFRSRSPSE	-0.125607	0.0113595
NR4A1_344_356	P22736	GRRGRLPSKPKQP	-0.304486	0.011454
CGHB_109_121	P01233	QCALCRRSTTDCG	-0.267303	0.0184938
MBP_222_234	P02686	HFFKNIVTPRTPP	-0.166437	0.0192643
CDK7_163_175	P50613	GSPNRAYTHQVVT	-0.424064	0.0231721
DCX_49_61	O43602	HFDERDKTSRNMR	-0.224833	0.0454376
ADDB_706_718	P35612	KKKFRTPSFLKKS	-0.169264	0.0472892
MPIP3_208_220	P30307	RSGLYRSPSMPEN	-0.350978	0.0521997
H32_3_18	Q71DI3	RTKQTARKSTGGKAPR	-0.206219	0.0533852
CENPA_1_14	P49450	MGPRRRSRKPEAPR	0.173001	0.0541715
RB_350_362	P06400	SFETQRTPRKSNL	-0.153151	0.0571567
PLEK_106_118	P08567	GQKFARKSTRRSI	0.0858789	0.062386
KCNA2_442_454	P16389	PDLKKSRSASTIS	-0.256588	0.0636269
ESR1_160_172	P03372	GGRERLASTNDKG	-0.167743	0.0641682
ERF_519_531	P50548	GEAGGPLTPRRVS	-0.478326	0.0682638
ACM1_421_433	P11229	CNKAFRDTFRLLL	0.455483	0.0728046
DESP_2842_2854	P15924	RSGSRRGSFDATG	-0.14501	0.078738
GSUB_61_73	O96001	KKPRRKDTPALHI	-0.405934	0.0796705
IF4E_203_215	P06730	TATKSGSTTKNRF	-0.430908	0.0807637
RB_242_254	P06400	AVIPINGSPRTPR	-0.241632	0.092559
KAPCG_192_206	P22612	VKGRTWTLCGTPEYL	-0.046185	0.095925
NCF1_296_308	P14598	RGAPPRRSSIRNA	-0.165133	0.102407
P53_308_323	P04637	LPNNTSSSPQPKKKPL	-0.321808	0.104579
H2B1B_ 27_40	P33778	GKKRKRSRKESYSI	-0.201767	0.113054
RAB1A_187_199	P62820	KSNVKIQSTPVKQ	-0.306397	0.117962
MARCS_152_164	P29966	KKKKKRFSFKKSF	-0.197981	0.11933
FIBA_569_581	P02671	EFPSRGKSSSYSK	-0.3179	0.119532
VTNC_390_402	P04004	NQNSRRPSRATWL	-0.257486	0.129536
KS6A1_374_386	Q15418	QLFRGFSFVATGL	-0.0618442	0.133148
CD27_212_224	P26842	HQRRKYRSNKGES	-0.352507	0.151678
LIPS_944_956	Q05469	GFHPRRSSQGATQ	0.207271	0.156501
RAF1_253_265	P04049	QRQRSTSTPNVHM	-0.373886	0.168603
BAD_69_81	Q92934	IRSRHSSYPAGTE	-0.280646	0.193824
NFKB1_330_342	P19838	FVQLRRKSDLETS	-0.357852	0.209538
KCNB1_489_501	Q14721	KWTKRTLSETSSS	-0.313599	0.210821
VASP_271_283	P50552	LARRRKATQVGEK	-0.104365	0.221164
RAP1B_172_184	P61224	PGKARKKSSCQLL	-0.157929	0.22124
ANXA1_209_221	P04083	AGERRKGTDVNVF	-0.182562	0.26277
PLM_76_88	O00168	EEGTFRSSIRRLS	-0.484792	0.266714
NCF1_321_333	P14598	QDAYRRNSVRFLQ	-0.184494	0.282625
MPIP1_172_184	P30304	FTQRQNSAPARML	-0.124729	0.293797
CDN1A_139_151	P38936	GRKRRQTSMTDFY	-0.0891692	0.309743
KIF2C_105_118_S106G	Q99661	EGLRSRSTRMSTVS	-0.0652585	0.313851
FOXO3_25_37	O43524	QSRPRSCTWPLQR	0.159518	0.314538
TOP2A_1463_1475	P11388	RRKRKPSTSDDSD	-0.141981	0.317457
PRKDC_2618_2630	P78527	TRTQEGSLSARWP	-0.220418	0.334205
NMDZ1_890_902	Q05586	SFKRRRSSKDTST	-0.101997	0.347217
KCNA6_504_516	P17658	ANRERRPSYLPTP	-0.130933	0.349589
ACM4_456_468	P08173	CNATFKKTFRHLL	0.118012	0.350352
RB_803_815	P06400	NIYISPLKSPYKI	-0.146807	0.354074
SCN7A_898_910	Q01118	KNGCRRGSSLGQI	-0.0959829	0.36738
BAD_112_124	Q92934	RELRRMSDEFVDS	-0.13101	0.369948
CSF1R_701_713	P07333	NIHLEKKYVRRDS	-0.13097	0.373644
CFTR_761_773	P13569	LQARRRQSVLNLM	-0.129202	0.391442
CA2D1_494_506	P54289	LEDIKRLTPRFTL	-0.177388	0.399886
MP2K1_287_299	Q02750	PPRPRTPGRPLSS	-0.109755	0.417555
E1A_ADE05_212_224	P03255	AILRRPTSPVSRE	-0.0947729	0.44008
BCKD_45_57	O14874	ERSKTVTSFYNQS	-0.132916	0.443218
KPB1_1011_1023	P46020	QVEFRRLSISAES	-0.181633	0.460151
EPB42_241_253	P16452	LLNKRRGSVPILR	-0.177118	0.463958
FRAP_2443_2455	P42345	RTRTDSYSAGQSV	-0.0541348	0.482468
REL_260_272	Q04864	KMQLRRPSDQEVS	-0.107175	0.483022
KPCB_19_31_A25S	P05771	RFARKGSLRQKNV	-0.0592972	0.485344
CAC1C_1974_1986	Q13936	ASLGRRASFHLEC	-0.238753	0.489811
ANDR_785_797	P10275	VRMRHLSQEFGWL	-0.0750461	0.497243
ERBB2_679_691	P04626	QQKIRKYTMRRLL	-0.0689697	0.508756
CFTR_730_742	P13569	EPLERRLSLVPDS	-0.174879	0.540342
NOS3_1171_1183	P29474	SRIRTQSFSLQER	-0.0672851	0.55043
RADI_559_569	P35241	RDKYKTLRQIR	-0.0935583	0.563572
NEK2_172_184	P51955	FAKTFVGTPYYMS	0.0861497	0.574087
NEK3_158_170	P51956	FACTYVGTPYYVP	-0.100531	0.586624
PP2AB_297_309	P62714	EPHVTRRTPDYFL	-0.0701772	0.606697
GPSM2_394_406	P81274	PKLGRRHSMENME	-0.0550422	0.607755
CREB1_126_138	P16220	EILSRRPSYRKIL	-0.115328	0.608593
MARCS_160_172	P29966	FKKSFKLSGFSFK	-0.063861	0.614358
F263_454_466	Q16875	NPLMRRNSVTPLA	-0.101562	0.615193
KAP3_107_119	P31323	NRFTRRASVCAEA	-0.0981931	0.63012
GYS2_1_13	P54840	MLRGRSLSVTSLG	-0.0480433	0.639543
GBRB2_427_439	P47870	SRLRRRASQLKIT	-0.0869489	0.643941
RS6_228_240	P62753	IAKRRRLSSLRAS	-0.0557954	0.646269
VASP_150_162	P50552	EHIERRVSNAGGP	0.118654	0.693806
PTK6_436_448	Q13882	ALRERLSSFTSYE	0.0886985	0.697688
KPCB_626_639	P05771-2	AENFDRFFTRHPPV	0.143871	0.708064
K6PL_766_778	P17858	LEHVTRRTLSMDK	-0.0825814	0.722923
ART_025_CXGLRRWSLGGLRRWSL	Na	GLRRWSLGGLRRWSL	-0.0580018	0.75339
CDC2_154_169	P06493	GIPIRVYTHEVVTLWY	-0.0826404	0.75434
PTN12_32_44	Q05209	FMRLRRLSTKYRT	-0.0553352	0.758677
PYGL_8_20	P06737	QEKRRQISIRGIV	-0.22261	0.762098
ACM1_444_456	P11229	KIPKRPGSVHRTP	0.0231559	0.775736
PPR1A_28_40	Q13522	QIRRRRPTPATLV	-0.0194813	0.780896
STK6_283_295	O14965	SSRRTTLCGTLDY	0.0516214	0.787995
ADRB2_338_350	P07550	ELLCLRRSSLKAY	-0.0508989	0.845598
GRIK2_708_720	Q13002	FMSSRRQSVLVKS	0.0273336	0.856841
KCNA3_461_473	P22001	EELRKARSNSTLS	0.018913	0.863806
MYPC3_268_280	Q14896	LSAFRRTSLAGGG	-0.0295545	0.869064
BAD_93_105	Q92934	FRGRSRSAPPNLW	-0.0102873	0.890809
RYR1_4317_4329	P21817	VRRLRRLTAREAA	-0.0186813	0.895261
P53_12_24	P04637	PPLSQETFSDLWK	-0.0371373	0.895559
ACM5_498_510	P08912	CNRTFRKTFKMLL	-0.0148873	0.918341
KCC2G_278_289	Q13555	VASMMHRQETVE	-0.0172223	0.93267
ACM5_494_506	P08912	CYALCNRTFRKTF	0.00917832	0.940556
RBL2_655_667	Q08999	GLGRSITSPTTLY	0.0134142	0.951462
TY3H_65_77	P07101	FIGRRQSLIEDAR	-0.0141771	0.954317
KAP2_92_104	P13861	SRFNRRVSVCAET	0.00780614	0.979205
