## Supplementary data 4 for "Matrix stiffness-induced IKBKE and MAPK8 signaling drives a phenotypic switch from DCIS to invasive breast cancer"

### Sheet: Sheet1
Stiffness up only			Stiffness up but AIIB2 down				AIIB2 down only
Uniprot	Gene symbol		Uniprot	Gene symbol			Uniprot	Gene symbol
O14757	CHEK1		Q14164	IKBKE			P28482	MAPK1
P50750	CDK9		P45983	MAPK8			Q9UIK4	DAPK2
P51812	RPS6KA3		P53779	MAPK10			P53778	MAPK12
P05771	PRKCB		P45984	MAPK9			Q00532	CDKL1
Q15131	CDK10		P27361	MAPK3			P48730	CSNK1D
Q05513	PRKCZ		P06493	CDK1			P48729	CSNK1A1
O15075	DCLK1		Q15759	MAPK11			P49674	CSNK1E
O75116	ROCK2		Q16512	PKN1			O43930	PRKY
O75582	RPS6KA5		Q16539	MAPK14			P49841	GSK3B
Q00537	CDK17		Q13164	MAPK7			Q8TD08	MAPK15
P43403	ZAP70		P49840	GSK3A
Q04912	MST1R		O15264	MAPK13
P12931	SRC		P50613	CDK7
Q06418	TYRO3		Q9UHD2	TBK1
P07949	RET		P24941	CDK2
P22612	PRKACG		O76039	CDKL5
P09619	PDGFRB
P07332	FES
P31749	AKT1
P42685	FRK
O15530	PDPK1
P07333	CSF1R
P04049	RAF1
P10721	KIT
P29317	EPHA2
P16591	FER
Q16620	NTRK2
P54764	EPHA4
P42680	TEC
P04626	ERBB2
Q14289	PTK2B
P52333	JAK3
Q13882	PTK6
P54760	EPHB4
P46020	PHKA1
P31323	PRKAR2B
Q16644	MAPKAPK3
