## Supplementary data 1 for "Matrix stiffness-induced IKBKE and MAPK8 signaling drives a phenotypic switch from DCIS to invasive breast cancer"

### Sheet: 2G T-test T1vC LFC and p_value 
ID	UniprotAccession	Sequence	Log2 FC	p-value
ENOG_37_49	P09104	SGASTGIYEALEL	1.27082	7.90505e-08
PTN11_57_67	Q06124	QNTGDYYDLYG	1.49122	2.29989e-05
TYRO3_679_691	Q06418	KIYSGDYYRQGCA	0.714999	3.09722e-05
EFS_246_258	O43281	GGTDEGIYDVPLL	1.18413	5.43951e-05
PLCG1_764_776	P19174	IGTAEPDYGALYE	1.12591	0.000121588
CD79A_181_193	P11912	EYEDENLYEGLNL	0.921434	0.000123055
GSK3B_210_222_C218S	P49841	GEPNVSYISSRYY	1.26658	0.000131841
RET_1022_1034	P07949	TPSDSLIYDDGLS	3.13946	0.000176995
ZAP70_313_325	P43403	SVYESPYSDPEEL	1.56613	0.000260864
ART_004_EAIYAAPFAKKKXC	Na	EAIYAAPFAKKK	1.97644	0.000271378
PGFRB_572_584	P09619	VSSDGHEYIYVDP	2.18978	0.000407062
BTLA_252_262	Q7Z6A9	KPGIVYASLNH	1.70313	0.000416063
FES_706_718	P07332	REEADGVYAASGG	2.94097	0.000659537
PECA1_708_718	P16284	DTETVYSEVRK	1.10872	0.000849219
CDK2_8_20	P24941	EKIGEGTYGVVYK	1.21144	0.000952899
PLCG2_1191_1203_C1200S	P16885	ESEEELYSSSRQL	1.02778	0.0009773
MPZL1_236_246	O95297	QGPVIYAQLDH	2.3974	0.00106475
PRRX2_202_214	Q99811	WTASSPYSTVPPY	2.13606	0.00117428
HAVR2_257_267	Q8TDQ0	GIRSEENIYTI	1.41632	0.00127661
MET_1228_1240	P08581	DMYDKEYYSVHNK	2.54786	0.00152213
P85A_600_612	P27986	NENTEDQYSLVED	2.64182	0.00172626
AKT1_309_321_C310S	P31749	FSGTPEYLAPEVL	3.83197	0.00180613
FRK_380_392	P42685	KVDNEDIYESRHE	0.961786	0.00181806
PTN6_531_541	P29350	GQESEYGNITY	1.28398	0.00193051
PDPK1_2_14	O15530	ARTTSQLYDAVPI	2.52424	0.00208652
K2C6B_53_65	P04259	GAGFGSRSLYGLG	1.00604	0.002189
CDK1_9_21	P06493	KIGEGTYGVVYKG	1.57359	0.00224108
PAXI_111_123	P49023	VGEEEHVYSFPNK	1.36774	0.00235329
RAF1_332_344	P04049	PRGQRDSSYYWEI	0.918556	0.00301365
EPOR_419_431	P19235	ASAASFEYTILDP	1.86998	0.0031908
MK10_216_228	P53779	TSFMMTPYVVTRY	0.962327	0.00321008
PGFRB_709_721	P09619	RPPSAELYSNALP	3.248	0.00351612
PTN6_558_570	P29350	KHKEDVYENLHTK	2.31954	0.00356278
KIT_930_942_C942S	P10721	ESTNHIYSNLANS	2.97857	0.00375399
MBP_198_210	P02686	ARTAHYGSLPQKS	2.30298	0.00415122
EPHA2_765_777	P29317	EDDPEATYTTSGG	3.33831	0.00445109
EPOR_361_373	P19235	SEHAQDTYLVLDK	2.64899	0.0046325
FER_707_719	P16591	RQEDGGVYSSSGL	2.93627	0.00537366
PTN11_580_590	Q06124	SARVYENVGLM	2.14375	0.00606463
IRS2_626_638	Q9Y4H2	HPYPEDYGDIEIG	2.51663	0.00683729
NTRK2_696_708	Q16620	GMSRDVYSTDYYR	1.28981	0.00716997
41_654_666	P11171	LDGENIYIRHSNL	1.41566	0.00727041
EPHA4_589_601	P54764	LNQGVRTYVDPFT	1.53088	0.00874641
TEC_512_524	P42680	RYFLDDQYTSSSG	1.36661	0.00902236
MET_1227_1239	P08581	RDMYDKEYYSVHN	1.88912	0.00923451
PECA1_706_718	P16284	KKDTETVYSEVRK	1.9848	0.0132624
FAK2_572_584	Q14289	RYIEDEDYYKASV	1.45668	0.0134855
DCX_67_79	O43602	GIVYAVSSDRFRS	0.908322	0.0145508
PAXI_24_36	P49023	FLSEETPYSYPTG	2.45247	0.0145745
CD3E_182_194	P07766	PVPNPDYEPIRKG	1.47381	0.015832
JAK3_974_986	P52333	LPLDKDYYVVREP	1.91226	0.0164058
AKT1_320_332	P31749	VLEDNDYGRAVDW	3.1527	0.0164586
MK08_181_191	P45983	MMTPYVVTRYY	0.604818	0.0192842
EPHB4_583_595	P54760	IGHGTKVYIDPFT	1.82827	0.0218259
ZAP70_485_497	P43403	ALGADDSYYTARS	1.81292	0.0307063
MK12_180_189_M182B	P53778	SEBTGYVVTR	1.86169	0.0321811
CD3Z_77_89	P20963	LGRREEYDVLDKR	1.54329	0.0461569
MAPK3_198_210_C203S	Q16644	ALQTPSYTPYYVA	2.1996	0.0467466
VINC_815_827	P18206	KSFLDSGYRILGA	2.18891	0.0478715
PGFRB_768_780	P09619	SSNYMAPYDNYVP	2.24086	0.0549739
RASA1_453_465	P20936	TVDGKEIYNTIRR	1.07541	0.0667542
DYR1A_312_324	Q13627	CQLGQRIYQYIQS	2.07797	0.0788807
CD3E_193_205	P07766	KGQRDLYSGLNQR	1.28389	0.0891922
CD28_203_215	P10747	RKHYQPYAPPRDF	0.4118	0.103894
ARAF_297_307	P10398	RDSGYYWEVPP	1.31057	0.181413
PP2AB_297_309	P62714	EPHVTRRTPDYFL	1.53283	0.198932
VGFR2_989_1001	P35968	EEAPEDLYKDFLT	1.34347	0.211211
TYK2_1048_1060	P29597	VPEGHEYYRVRED	0.685659	0.218437
VGFR3_1061_1073	P35916	DIYKDPDYVRKGS	0.783898	0.231481
PGFRB_1002_1014	P09619	LDTSSVLYTAVQP	0.734474	0.254147
GAB1_622_632	Q13480	DKQVEYLDLDL	0.901441	0.287632
FAK1_569_581	Q05397	RYMEDSTYYKASK	0.430142	0.367521
VGFR2_944_956	P35968	RFRQGKDYVGAIP	-0.159659	0.394641
MK03_199_208	P27361	GFLTEYVATR	0.695309	0.437898
PTN11_539_551	Q06124	SKRKGHEYTNIKY	-0.189666	0.455278
CALM_95_107	P0DP23	KDGNGYISAAELR	0.377328	0.497783
ZBT16_621_633	Q05516	LRTHNGASPYQCT	0.473225	0.595441
CD3Z_135_147	P20963	KGHDGLYQGLSTA	-0.102781	0.831513
RB_804_816	P06400	IYISPLKSPYKIS	-0.0276388	0.88353
